# MetaCompare 2.0: Differential ranking of ecological and human health resistome risks

**DOI:** 10.1101/2024.01.17.576132

**Authors:** Monjura Afrin Rumi, Min Oh, Benjamin C. Davis, Adheesh Juvekar, Connor L. Brown, Peter J. Vikesland, Amy Pruden, Liqing Zhang

## Abstract

**Background:** While there is increasing recognition of numerous environmental contributions to the spread of antibiotic resistance, quantifying the relative contributions of various sources remains a fundamental challenge. Similarly, there is a need to differentiate acute human health risks corresponding to exposure to a given environment, versus broader ecological risk of evolution and spread of antibiotic resistance genes (ARGs) across microbial taxa. Recent studies have proposed various methods of harnessing the rich information housed by metagenomic data for achieving such aims. Here, we introduce MetaCompare 2.0, which improves upon the original MetaCompare pipeline by differentiating indicators of human health resistome risk (i.e., potential for human pathogens to acquire ARGs) from ecological resistome risk (i.e., overall mobility of ARGs across a given microbiome).

**Results:** To demonstrate the sensitivity of the MetaCompare 2.0 pipeline, we analyzed publicly available metagenomes representing a broad array of environments, including wastewater, surface water, soil, sediment, and human gut. We also assessed the effect of sequence assembly methods on the risk scores. We further evaluated the robustness of the pipeline to sequencing depth, contig count, and metagenomic library coverage bias through comparative analysis of a range of subsamples extracted from a set of deeply sequenced wastewater metagenomes. The analysis utilizing samples from different environments demonstrated that MetaCompare 2.0 consistently produces lower risk scores for environments with little human influence and higher risk scores for human contaminated environments affected by pollution or other stressors. We found that the ranks of risk scores were not measurably affected by different assemblers employed. The MetaCompare 2.0 risk scores were remarkably consistent despite varying sequencing depth, contig count, and coverage.

**Conclusion:** MetaCompare 2.0 successfully ranked a wide array of environments according to both human health and ecological resistome risks, with both scores being strongly impacted by anthropogenic stress. We packaged the improved pipeline into a publicly-available web service that provides an easy-to-use interface for computing resistome risk scores and visualizing results. The web service is available at http://metacompare.cs.vt.edu/
