## Supplementary Tables for "MetaCompare 2.0: Differential ranking of ecological and human health resistome risks"

### Sheet: Table S1
Pathogens included used in ecological risk score calculation
Abiotrophia defectiva	Achromobacter piechaudii	Achromobacter xylosoxidans	Acidaminococcus fermentans
Acinetobacter baumannii	Acinetobacter calcoaceticus	Acinetobacter haemolyticus	Acinetobacter johnsonii
Acinetobacter junii	Acinetobacter lwoffii	Acinetobacter radioresistens	Actinobacillus actinomycetemcomitans
Actinobacillus equuli	Actinobacillus hominis	Actinobacillus lignieresii	Actinobacillus pleuropneumoniae
Actinobacillus suis	Actinobacillus ureae	Actinomyces georgiae	Actinomyces gerencseriae
Actinomyces israelii	Actinomyces meyeri	Actinomyces naeslundii	Actinomyces neuii
Actinomyces odontolyticus	Actinomyces radingae	Actinomyces turicensis	Aerococcus viridans
Aeromonas caviae	Aeromonas hydrophila	Aeromonas sobria	Aeromonas veronii
Alcaligenes odorans	Amycolatopsis orientalis	Anaerococcus lactolyticus	Anaerococcus prevotii
Anaerococcus vaginalis	Arcanobacterium bernardiae	Arcanobacterium heamolyticum	Arcanobacterium pyogenes
Arcobacter butzleri	Arcobacter cryaerophilus	Anaplasma phagocytophila	Bacillus anthracis
Bacillus cereus	Bacillus circulans	Bacillus coagulans	Bacillus licheniformis
Bacillus mycoides	Bacillus pumilus	Bacillus sphaericus	Bacillus subtilis
Bacillus thuringiensis	Bacteroides caccae	Bacteroides distasonis	Bacteroides eggerthii
Bacteroides forsythus	Bacteroides fragilis	Bacteroides galacturonicus	Bacteroides merdae
Bacteroides ovatus	Bacteroides pectinophilus	Bacteroides splanchnicus	Bacteroides stercoris
Bacteroides thetaiotaomicron	Bacteroides uniformis	Bacteroides ureolyticus	Bacteroides vulgatus
Bartonella bacilliformis	Bartonella elizabethae	Bartonella henselae	Bartonella quintana
Bergeyella zoohelcum	Bifidobacterium dentium	Bilophila wadsworthia	Bordetella avium
Bordetella bronchiseptica	Bordetella parapertussis	Bordetella pertussis	Borrelia brasiliensis
Borrelia burgdorferi	Borrelia caucasica	Borrelia crocidurae	Borrelia duttonii
Borrelia hermsii	Borrelia hispanica	Borrelia latyschewii	Borrelia mazzottii
Borrelia parkeri	Borrelia persica	Borrelia recurrentis	Borrelia turicatae
Borrelia venezuelensis	Brevibacillus brevis	Brevundimonas diminuta	Brevundimonas vesicularis
Brucella melitensis	Burkholderia cepacia	Burkholderia mallei	Burkholderia pseudomallei
Campylobacter coli	Campylobacter concisus	Campylobacter curvus	Campylobacter fetus
Campylobacter gracilis	Campylobacter hyointestinalis	Campylobacter jejuni	Campylobacter lari
Campylobacter rectus	Campylobacter sputorum	Campylobacter upsaliensis	Capnocytophaga canimorsus
Capnocytophaga cynodegmi	Capnocytophaga gingivalis	Capnocytophaga ochracea	Capnocytophaga sputigena
Cardiobacterium hominis	Cedecea davisae	Cedecea lapagei	Cedecea neteri
Cellulomonas cellulans	Cellulomonas turbata	Centipeda periodontii	Chlamydia trachomatis
Chlamydophila pneumoniae	Chlamydophila psittaci	Chromobacterium violaceum	Chryseobacterium balustinum
Chryseobacterium meningosepticum	Citrobacter amalonaticus	Citrobacter braakii	Citrobacter farmeri
Citrobacter freundii	Citrobacter koseri	Citrobacter rodentium	Citrobacter sedlakii
Citrobacter werkmanii	Citrobacter youngae	Clostridium baratii	Clostridium bifermentans
Clostridium botulinum	Clostridium butyricum	Clostridium chauvoei	Clostridium difficile
Clostridium fallax	Clostridium histolyticum	Clostridium novyi	Clostridium perfringens
Clostridium ramosum	Clostridium septicum	Clostridium sordellii	Clostridium sporogenes
Clostridium tertium	Clostridium tetani	Collinsella aerofaciens	Comamonas testosteroni
Corynebacterium afermentans	Corynebacterium amycolatum	Corynebacterium argentoratense	Corynebacterium bovis
Corynebacterium diphtheriae	Corynebacterium jeikeium	Corynebacterium kutscheri	Corynebacterium macginleyi
Corynebacterium minutissimum	Corynebacterium propinquum	Corynebacterium pseudodiphthericum	Corynebacterium pseudotuberculosis
Corynebacterium striatum	Corynebacterium ulcerans	Corynebacterium urealyticum	Corynebacterium xerosis
Coxiella burnetii	Delftia acidovorans	Dermatophilus congolensis	Dichelobacter nodosus
Edwardsiella hoshinae	Edwardsiella tarda	Eggerthella lenta	Ehrlichia chaffeensis
Ehrlichia ewingii	Eikenella corrodens	Enterobacter aerogenes	Enterobacter amnigenus
Enterobacter asburiae	Enterobacter cancerogenus	Enterobacter cloacae	Enterobacter gergoviae
Enterobacter hormaechei	Enterobacter sakazakii	Enterococcus avium	Enterococcus casseliflavus
Enterococcus durans	Enterococcus faecalis	Enterococcus faecium	Enterococcus flavescens
Enterococcus gallinarum	Enterococcus hirae	Enterococcus mundtii	Enterococcus raffinosus
Erysipelothrix rhusiopathiae	Escherichia coli	Eubacterium brachy	Eubacterium combesii
Eubacterium contortum	Eubacterium cylindroides	Eubacterium limosum	Eubacterium moniliforme
Eubacterium multiforme	Eubacterium nodatum	Eubacterium rectale	Eubacterium saburreum
Eubacterium saphenum	Eubacterium sulci	Eubacterium tenue	Ewingella americana
Fibrobacter intestinalis	Filifactor alocis	Finegoldia magna	Fluoribacter bozemanae
Fluoribacter dumoffii	Fluoribacter gormanii	Francisella tularensis	Fusobacterium mortiferum
Fusobacterium necrophorum	Fusobacterium nucleatum	Fusobacterium periodonticum	Fusobacterium ulcerans
Fusobacterium varium	Gardnerella vaginalis	Gemella morbillorum	Gordonia amarae
Gordonia bronchialis	Gordonia rubropertincta	Gordonia sputi	Gordonia terrae
Granulicatella adjacens	Haemophilus aphrophilus	Haemophilus ducreyi	Haemophilus haemolyticus
Haemophilus influenzae	Haemophilus parahaemolyticus	Haemophilus parainfluenzae	Haemophilus paraphrophilus
Haemophilus segnis	Hafnia alvei	Helicobacter cinaedi	Helicobacter fennelliae
Helicobacter heilmannii	Helicobacter pullorum	Helicobacter pylori	Kingella denitrificans
Kingella kingae	Klebsiella granulomatis	Klebsiella ornithinolytica	Klebsiella oxytoca
Klebsiella pneumoniae	Kluyvera ascorbata	Kluyvera cryocrescens	Lactobacillus sp.
Legionella anisa	Legionella birminghamensis	Legionella cherrii	Legionella cincinnatiensis
Legionella feeleii	Legionella hackeliae	Legionella jordanis	Legionella lansingensis
Legionella longbeachae	Legionella oakridgensis	Legionella pneumophila	Legionella rubrilucens
Legionella sainthelensi	Legionella tucsonensis	Legionella wadsworthii	Leifsonia aquatica
Leptospira borgpetersenii	Leptospira inadai	Leptospira interrogans	Leptospira kirschneri
Leptospira meyeri	Leptospira noguchii	Leptospira santarosai	Leptospira weilii
Leptotrichia buccalis	Listeria ivanovii	Listeria monocytogenes	Listeria seeligeri
Listeria welshimeri	Mannheimia haemolytica	Megamonas hypermegale	Megasphaera sp.
Micromonas micros	Mogibacterium timidum	Moraxella (Branhamella) catarrhalis	Moraxella (Branhamella) caviae
Moraxella (Branhamella) cuniculi	Moraxella (Branhamella) ovis	Moraxella (Moxarella) atlantae	Moraxella (Moxarella) bovis
Moraxella (Moxarella) lacunata	Moraxella (Moxarella) liquefaciens	Moraxella (Moxarella) nonliquefaciens	Moraxella (Moxarella) osloensis
Moraxella lincolnii	Morganella morganii	Mycobacterium abscessus	Mycobacterium africanum
Mycobacterium asiaticum	Mycobacterium avium	Mycobacterium bovis	Mycobacterium celatum
Mycobacterium chelonae	Mycobacterium conspicuum	Mycobacterium fortuitum	Mycobacterium genavense
Mycobacterium gordonae	Mycobacterium haemophilum	Mycobacterium kansasii	Mycobacterium leprae
Mycobacterium malmoense	Mycobacterium marinum	Mycobacterium mucogenicum	Mycobacterium peregrinum
Mycobacterium porcinum	Mycobacterium scrofulaceum	Mycobacterium senegalense	Mycobacterium shimoidei
Mycobacterium simiae	Mycobacterium smegmatis	Mycobacterium szulgai	Mycobacterium tuberculosis
Mycobacterium ulcerans	Mycobacterium xenopi	Mycoplasma fermentans	Mycoplasma genitalium
Mycoplasma hominis	Mycoplasma pneumoniae	Mycoplasma salivarium	Myroides odoratus
Neisseria cinerea	Neisseria elongata	Neisseria flava	Neisseria flavescens
Neisseria gonorrhoeae	Neisseria lactamica	Neisseria meningitidis	Neisseria mucosa
Neisseria perflava	Neisseria sicca	Neisseria subflava	Neisseria weaveri
Neorickettsia sennetsu	Nocardia asteroides	Nocardia brasiliensis	Nocardia caviae
Nocardia farcinica	Nocardia nova	Nocardia otitidiscaviarum	Nocardia pseudobrasiliensis
Nocardia transvalensis	Ochrobactrum anthropi	Oligella ureolytica	Oligella urethralis
Orientia tsutsugamushi	Paenibacillus alvei	Paenibacillus macerans	Pantoea agglomerans
Pasteurella aerogenes	Pasteurella caballi	Pasteurella canis	Pasteurella dagmatis
Pasteurella multocida	Pasteurella pneumotropica	Pasteurella stomatis	Peptinophilus asaccharolyticus
Peptococcus niger	Peptostreptococcus anaerobius	Photobacterium damselae	Plesiomonas shigelloides
Porphyromonas asaccharolytica	Porphyromonas catoniae	Porphyromonas circumdentaria	Porphyromonas endodontalis
Porphyromonas gingivalis	Porphyromonas levii	Porphyromonas macacae	Prevotella bivia
Prevotella buccae	Prevotella buccalis	Prevotella corporis	Prevotella dentalis
Prevotella denticola	Prevotella disiens	Prevotella enoeca	Prevotella heparinolytica
Prevotella intermedia	Prevotella loescheii	Prevotella melaninogenica	Prevotella nigrescens
Prevotella oralis	Prevotella oris	Prevotella oulora	Prevotella ruminicola
Prevotella tannerae	Prevotella veroralis	Prevotella zoogleoformanas	Propionibacterium acnes
Propionibacterium avidum	Propionibacterium granulosum	Propionibacterium propionicus	Proteus mirabilis
Proteus penneri	Proteus vulgaris	Providencia alcalifaciens	Providencia rettgeri
Providencia stuartii	Pseudomonas aeruginosa	Pseudomonas alcaligenes	Pseudomonas fluorescens
Pseudomonas pseudoalcaligenes	Pseudomonas putida	Pseudomonas stutzeri	Pseudonocardia autotrophica
Pseudoramibacter alactolyticus	Psychrobacter phenylpyruvicus	Rahnella aquatilis	Ralstonia pickettii
Rhodococcus equi	Rhodococcus erythropolis	Rhodococcus fascians	Rhodococcus rhodnii
Rhodococcus rhodochrous	Rickettsia africae	Rickettsia akari	Rickettsia australis
Rickettsia conorii	Rickettsia felis	Rickettsia honei	Rickettsia japonica
Rickettsia massiliae	Rickettsia prowazekii	Rickettsia rickettsii	Rickettsia sibirica
Rickettsia typhi	Rothia dentocariosa	Ruminococcus productus	Saccharomonospora viridis
Saccharopolyspora rectivirgula	Salmonella bongori	Salmonella choleraesuis	Salmonella enteritidis
Salmonella typhi	Salmonella typhimurium	Sebaldella termitidis	Selenomonas artemidis
Selenomonas dianae	Selenomonas flueggei	Selenomonas infelix	Selenomonas noxia
Serratia ficaria	Serratia marcescens	Serratia odorifera	Serratia plymuthica
Serratia proteamaculans	Serratia rubidaea	Shigella boydii	Shigella dysenteriae
Shigella flexneri	Shigella sonnei	Sphingomonas paucimobilis	Spirillum minus
Staphylococcus aureus	Staphylococcus epidermidis	Staphylococcus haemolyticus	Staphylococcus hyicus
Staphylococcus intermedius	Staphylococcus lugdunensis	Staphylococcus saprophyticus	Staphylococcus warneri
Stenotrophomonas maltophilia	Streptobacillus moniliformis	Streptococcus acidominimus	Streptococcus agalactiae
Streptococcus anginosus	Streptococcus bovis	Streptococcus canis	Streptococcus constellatus
Streptococcus criceti	Streptococcus equi	Streptococcus gordonii	Streptococcus intermedius
Streptococcus milleri	Streptococcus mitis	Streptococcus mutans	Streptococcus pneumoniae
Streptococcus pyogenes	Streptococcus salivarius	Streptococcus sanguis	Streptococcus sobrinus
Streptococcus suis	Streptococcus uberis	Sutterella wadsworthensis	Suttonella indologenes
Tatlockia maceachernii	Tatlockia micdadei	Tatumella ptyseos	Treponema carateum
Treponema pallidum	Tropheryma whippelii	Tsukamurella inchonensis	Tsukamurella paurometabola
Tsukamurella pulmonis	Tsukamurella tyrosinosolvens	Ureaplasma urealyticum	Veillonella atypica
Veillonella dispar	Veillonella parvula	Vibrio alginolyticus	Vibrio cholerae
Vibrio cincinnatiensis	Vibrio fluvialis	Vibrio furnissii	Vibrio hollisae
Vibrio mimicus	Vibrio parahaemolyticus	Vibrio vulnificus	Wolinella succinogenes
Yersinia bercovieri	Yersinia enterocolitica	Yersinia frederiksenii	Yersinia intermedia
Yersinia kristensenii	Yersinia mollaretii	Yersinia pestis	Yersinia pseudotuberculosis
Yersinia rohdei	Yersinia ruckeri

### Sheet: Table S2
ARGs used in human health risk score calculation
AAC(3)-IId	AAC(3)-IIe	AAC(3)-Ib/AAC(6')-Ib''	AAC(3)-VIa	AAC(6')-30/AAC(6')-Ib'	AAC(6')-Ib
AAC(6')-Ib'	AAC(6')-Ib-Hangzhou	AAC(6')-Ib-Suzhou	AAC(6')-Ib-cr	AAC(6')-Ib10	AAC(6')-Ib11
AAC(6')-Ib3	AAC(6')-Ib4	AAC(6')-Ib7	AAC(6')-Ib8	AAC(6')-Ib9	AAC(6')-Ie-APH(2'')-Ia
ANT(2'')-Ia	ANT(3'')-Ii-AAC(6')-IId	ANT(6)-Ia	APH(3')-IIIa	APH(3')-Ia	APH(3')-VI
APH(3')-VIa	APH(6)-Id	BIL-1	CMY-102	CMY-108	CMY-111
CMY-118	CMY-119	CMY-12	CMY-13	CMY-132	CMY-133
CMY-14	CMY-15	CMY-16	CMY-17	CMY-18	CMY-2
CMY-20	CMY-21	CMY-22	CMY-23	CMY-24	CMY-25
CMY-27	CMY-28	CMY-29	CMY-30	CMY-31	CMY-32
CMY-33	CMY-34	CMY-35	CMY-36	CMY-37	CMY-38
CMY-4	CMY-40	CMY-42	CMY-43	CMY-44	CMY-45
CMY-46	CMY-5	CMY-53	CMY-54	CMY-55	CMY-56
CMY-57	CMY-58	CMY-59	CMY-6	CMY-60	CMY-61
CMY-62	CMY-63	CMY-64	CMY-69	CMY-7	CMY-77
CMY-94	CMY-95	CMY-99	CTX-M-1	CTX-M-10	CTX-M-101
CTX-M-102	CTX-M-103	CTX-M-104	CTX-M-105	CTX-M-106	CTX-M-107
CTX-M-108	CTX-M-109	CTX-M-11	CTX-M-110	CTX-M-111	CTX-M-112
CTX-M-113	CTX-M-114	CTX-M-115	CTX-M-116	CTX-M-117	CTX-M-12
CTX-M-121	CTX-M-122	CTX-M-124	CTX-M-125	CTX-M-126	CTX-M-129
CTX-M-13	CTX-M-130	CTX-M-131	CTX-M-134	CTX-M-136	CTX-M-139
CTX-M-14	CTX-M-141	CTX-M-142	CTX-M-144	CTX-M-147	CTX-M-148
CTX-M-15	CTX-M-155	CTX-M-156	CTX-M-157	CTX-M-158	CTX-M-16
CTX-M-160	CTX-M-17	CTX-M-19	CTX-M-2	CTX-M-20	CTX-M-21
CTX-M-22	CTX-M-23	CTX-M-24	CTX-M-27	CTX-M-28	CTX-M-29
CTX-M-3	CTX-M-30	CTX-M-31	CTX-M-32	CTX-M-33	CTX-M-34
CTX-M-35	CTX-M-36	CTX-M-37	CTX-M-38	CTX-M-4	CTX-M-42
CTX-M-43	CTX-M-44	CTX-M-46	CTX-M-47	CTX-M-48	CTX-M-49
CTX-M-5	CTX-M-50	CTX-M-51	CTX-M-52	CTX-M-53	CTX-M-54
CTX-M-55	CTX-M-56	CTX-M-58	CTX-M-59	CTX-M-6	CTX-M-60
CTX-M-61	CTX-M-62	CTX-M-65	CTX-M-66	CTX-M-67	CTX-M-68
CTX-M-69	CTX-M-7	CTX-M-71	CTX-M-72	CTX-M-74	CTX-M-75
CTX-M-76	CTX-M-77	CTX-M-79	CTX-M-80	CTX-M-81	CTX-M-82
CTX-M-83	CTX-M-84	CTX-M-85	CTX-M-86	CTX-M-87	CTX-M-88
CTX-M-9	CTX-M-90	CTX-M-92	CTX-M-93	CTX-M-95	CTX-M-96
CTX-M-98	CTX-M-99	Enterococcus	ErmB	ErmC	ErmT
FosB1	FosB3	FosB4	FosB5	FosB6	GES-1
GES-10	GES-11	GES-12	GES-13	GES-14	GES-15
GES-16	GES-17	GES-18	GES-19	GES-2	GES-20
GES-21	GES-22	GES-23	GES-24	GES-26	GES-3
GES-4	GES-5	GES-6	GES-7	GES-8	GES-9
IMP-26	IMP-38	IMP-4	KPC-1	KPC-10	KPC-11
KPC-12	KPC-13	KPC-14	KPC-15	KPC-16	KPC-17
KPC-19	KPC-22	KPC-24	KPC-3	KPC-4	KPC-5
KPC-6	KPC-7	KPC-8	KPC-9	LAT-1	Lactobacillus
MCR-1	MCR-1.10	MCR-1.11	MCR-1.12	MCR-1.13	MCR-1.2
MCR-1.3	MCR-1.4	MCR-1.5	MCR-1.6	MCR-1.7	MCR-1.8
MCR-1.9	NDM-1	NDM-10	NDM-11	NDM-12	NDM-13
NDM-14	NDM-17	NDM-2	NDM-3	NDM-4	NDM-5
NDM-6	NDM-7	NDM-8	NDM-9	OXA-1	OXA-10
OXA-11	OXA-14	OXA-140	OXA-142	OXA-16	OXA-17
OXA-224	OXA-233	OXA-240	OXA-246	OXA-251	OXA-256
OXA-31	OXA-320	OXA-33	OXA-368	OXA-392	OXA-4
OXA-454	OXA-47	OXA-663	OXA-74	PC1	QnrA1
QnrA2	QnrA3	QnrA4	QnrA5	QnrA6	QnrA7
QnrB1	QnrB10	QnrB13	QnrB14	QnrB15	QnrB16
QnrB17	QnrB18	QnrB19	QnrB2	QnrB20	QnrB21
QnrB22	QnrB23	QnrB24	QnrB26	QnrB27	QnrB28
QnrB29	QnrB3	QnrB30	QnrB31	QnrB32	QnrB36
QnrB37	QnrB4	QnrB40	QnrB41	QnrB42	QnrB43
QnrB44	QnrB45	QnrB46	QnrB47	QnrB48	QnrB49
QnrB5	QnrB50	QnrB54	QnrB55	QnrB56	QnrB57
QnrB58	QnrB59	QnrB6	QnrB61	QnrB62	QnrB64
QnrB65	QnrB66	QnrB67	QnrB68	QnrB69	QnrB7
QnrB70	QnrB71	QnrB72	QnrB74	QnrB8	QnrB9
QnrS1	QnrS10	QnrS11	QnrS12	QnrS15	QnrS2
QnrS3	QnrS4	QnrS6	QnrS7	QnrS8	QnrS9
SHV-1	SHV-101	SHV-102	SHV-103	SHV-104	SHV-105
SHV-106	SHV-107	SHV-108	SHV-109	SHV-11	SHV-110
SHV-111	SHV-119	SHV-12	SHV-120	SHV-121	SHV-122
SHV-123	SHV-124	SHV-125	SHV-126	SHV-127	SHV-128
SHV-129	SHV-13	SHV-133	SHV-134	SHV-135	SHV-137
SHV-14	SHV-140	SHV-141	SHV-142	SHV-143	SHV-144
SHV-145	SHV-147	SHV-148	SHV-149	SHV-15	SHV-150
SHV-151	SHV-152	SHV-153	SHV-154	SHV-155	SHV-156
SHV-157	SHV-158	SHV-159	SHV-16	SHV-160	SHV-161
SHV-162	SHV-163	SHV-164	SHV-165	SHV-167	SHV-168
SHV-172	SHV-173	SHV-178	SHV-179	SHV-18	SHV-180
SHV-182	SHV-183	SHV-185	SHV-186	SHV-187	SHV-188
SHV-189	SHV-19	SHV-2	SHV-20	SHV-21	SHV-22
SHV-23	SHV-24	SHV-25	SHV-26	SHV-27	SHV-28
SHV-29	SHV-2A	SHV-3	SHV-30	SHV-31	SHV-32
SHV-33	SHV-34	SHV-35	SHV-36	SHV-37	SHV-38
SHV-4	SHV-40	SHV-41	SHV-42	SHV-43	SHV-44
SHV-45	SHV-46	SHV-48	SHV-49	SHV-5	SHV-50
SHV-51	SHV-52	SHV-53	SHV-55	SHV-56	SHV-57
SHV-59	SHV-6	SHV-60	SHV-61	SHV-62	SHV-63
SHV-64	SHV-65	SHV-66	SHV-67	SHV-69	SHV-7
SHV-70	SHV-71	SHV-72	SHV-73	SHV-74	SHV-75
SHV-76	SHV-77	SHV-78	SHV-79	SHV-8	SHV-80
SHV-81	SHV-82	SHV-83	SHV-84	SHV-85	SHV-86
SHV-89	SHV-9	SHV-92	SHV-93	SHV-94	SHV-95
SHV-96	SHV-97	SHV-98	SHV-99	Salmonella	Staphylococcus
Staphylococcys	TEM-1	TEM-10	TEM-101	TEM-102	TEM-104
TEM-105	TEM-106	TEM-107	TEM-108	TEM-109	TEM-11
TEM-110	TEM-111	TEM-112	TEM-113	TEM-114	TEM-115
TEM-116	TEM-117	TEM-118	TEM-12	TEM-120	TEM-121
TEM-122	TEM-123	TEM-124	TEM-125	TEM-126	TEM-127
TEM-128	TEM-129	TEM-130	TEM-131	TEM-132	TEM-133
TEM-134	TEM-135	TEM-136	TEM-137	TEM-138	TEM-139
TEM-141	TEM-142	TEM-143	TEM-144	TEM-145	TEM-146
TEM-147	TEM-148	TEM-149	TEM-15	TEM-150	TEM-151
TEM-152	TEM-153	TEM-154	TEM-155	TEM-156	TEM-157
TEM-158	TEM-159	TEM-16	TEM-160	TEM-162	TEM-163
TEM-164	TEM-166	TEM-167	TEM-168	TEM-169	TEM-17
TEM-171	TEM-176	TEM-177	TEM-182	TEM-183	TEM-184
TEM-185	TEM-186	TEM-187	TEM-188	TEM-189	TEM-19
TEM-190	TEM-191	TEM-192	TEM-195	TEM-196	TEM-197
TEM-198	TEM-199	TEM-2	TEM-20	TEM-201	TEM-205
TEM-206	TEM-207	TEM-208	TEM-209	TEM-21	TEM-211
TEM-213	TEM-214	TEM-215	TEM-216	TEM-217	TEM-219
TEM-22	TEM-220	TEM-24	TEM-26	TEM-28	TEM-29
TEM-3	TEM-30	TEM-33	TEM-34	TEM-4	TEM-40
TEM-42	TEM-43	TEM-45	TEM-47	TEM-48	TEM-49
TEM-52	TEM-53	TEM-54	TEM-55	TEM-57	TEM-59
TEM-6	TEM-60	TEM-63	TEM-67	TEM-68	TEM-7
TEM-70	TEM-71	TEM-72	TEM-73	TEM-75	TEM-76
TEM-78	TEM-79	TEM-8	TEM-80	TEM-81	TEM-82
TEM-83	TEM-84	TEM-85	TEM-86	TEM-87	TEM-88
TEM-89	TEM-90	TEM-91	TEM-92	TEM-93	TEM-94
TEM-95	TEM-96	-VEB 1.00	VEB-1b	-VEB 2.00	-VEB 3.00
-VEB 4.00	-VEB 5.00	-VEB 6.00	-VEB 7.00	-VEB 8.00	-VEB 9.00
VIM-1	VIM-10	VIM-11	VIM-14	VIM-15	VIM-16
VIM-17	VIM-18	VIM-19	VIM-2	VIM-20	VIM-23
VIM-24	VIM-26	VIM-27	VIM-28	VIM-29	VIM-3
VIM-30	VIM-31	VIM-32	VIM-33	VIM-34	VIM-35
VIM-36	VIM-37	VIM-38	VIM-39	VIM-4	VIM-42
VIM-43	VIM-5	VIM-6	VIM-8	VIM-9	aad(6)
catA8	catB3	catI	catII	catIII	cmlA1
cmlA4	cmlA5	cmlA6	dfrA1	dfrA12	dfrA14
dfrA15	dfrA15b	dfrA17	dfrA25	dfrA29	dfrA5
dfrB1	floR	fusB	gadX	lnuA	lnuB
lsaE	mdtE	mecA	mecR1	mepA	mphA
msrA	plasmid-encoded	rmtF	rmtG	tet(K)	tet(L)
tetM	tolC	vanA	vanB	vanYA

### Sheet: Table S3
Samples included in the MetaCompare 2.0 validation and their categorization
Environment	Category	BioProject	SRA Accession
Soil	Unpolluted	PRJNA776392	SRR17256053
			SRR17256055
			SRR17256057
			SRR17256058
			SRR17256060
			SRR17256062
			SRR17256065
			SRR17256067
			SRR17256071
			SRR17256075
	Polluted	PRJNA379303	SRR5678938
			SRR5678943
			SRR5678956
			SRR5678970
			SRR5678973
			SRR5678974
			SRR5679032
			SRR5679048
			SRR5679050
			SRR5679027
Sediment	Unpolluted	PRJNA892917	SRR22000172
			SRR22000173
			SRR22000182
			SRR22000195
			SRR22000196
			SRR22000199
			SRR22000201
			SRR22000202
			SRR22000210
			SRR22000231
	Polluted	PRJEB28019	ERR2721174
			ERR2721175
			ERR2721176
			ERR2721177
			ERR2721179
			ERR2721182
			ERR2721183
			ERR2721185
			ERR2721187
			ERR2721188
Surface Water	Unpolluted	PRJNA626373	SRR11567519
			SRR11567521
			SRR11567523
			SRR11567534
			SRR11567536
			SRR6262235
			SRR6262237
			SRR6262240
			SRR6262242
			SRR6262244
	Polluted	PRJEB13833	ERR3503278
			ERR3503280
			ERR3503292
			ERR3503293
			ERR3503300
			ERR3503303
			ERR3503308
			ERR3503311
			ERR3503314
			ERR3503315
WWTP	Effluent	PRJNA438174	SRR6837555
			SRR6837557
			SRR6837565
		PRJNA904380	SRR22752014
			SRR22752025
		PRJNA490743	SRR7877883
		PRJNA505617	SRR8208346
		PRJEB14051	ERR1414259
		PRJNA532678	SRR8893622
		PRJEB15519	ERR1661353
	Influent	PRJEB13831	ERR1713357
			ERR1713402
			ERR1713409
			ERR1725985
			ERR1725992
			ERR1726005
			ERR1726013
			ERR2592263
			ERR2592277
			ERR2592282
Gut Microbiome	Healthy	PRJNA624223	SRR12328894
			SRR12328897
			SRR12328898
			SRR12328900
			SRR12328902
			SRR12328903
			SRR12328905
			SRR12328906
			SRR12328908
			SRR12328909
	COVID-19		SRR12328887
			SRR12328921
			SRR12328926
			SRR12328929
			SRR12328930
			SRR12328933
			SRR12328942
			SRR12328947
			SRR12328953
			SRR12328955
Lab Generated	Negative Control	NA	SRR2088930
			SRR2088954
			SRR2088962
			SRR2088986
			SRR2088994
			SRR2089011
			SRR2089138
			SRR2089170
			SRR2089178
			SRR2089202
	Mock Community		27_Mock-SKFS-ILL-3_S48_L001
			27_Mock-SKFS-ILL-3_S48_L002
			SRR2089229
			SRR2089230
			SRR2089231
			SRR2089232
			SRR2089233
			SRR2089234
			SRR2089235
			SRR7877884

### Sheet: Table S4
Samples used to evaluate the effect of Assembly methods
Environment	BioProject	SRA accession
Influent	PRJEB13831	ERR1713341
Effluent	PRJNA688020	SRR13355621
Surface Water	PRJEB13833	ERR3503282
Soil	PRJEB39497	ERR4392712
Sediment	PRJNA297401	SRR3091743
